# The Prolonged Terminal Phase of Human Life Induces Survival Response in the Skin Transcriptome

**DOI:** 10.1101/2023.05.15.540715

**Authors:** Ahmed S Abouhashem, Kanhaiya Singh, Rajneesh Srivastava, Sheng Liu, Shomita S Mathew-Steiner, Xiaoping Gu, Sedat Kacar, Amit Hagar, George E. Sandusky, Sashwati Roy, Jun Wan, Chandan K Sen

**Author notes:** Corresponding Authors: Chandan K. Sen, PhD;, IB454, 975 W Walnut Street, Indianapolis, IN-46202, USA, Kanhaiya Singh, PhD;, IB444, 975 W Walnut Street, Indianapolis, IN-46202, USA. Equal contribution (Ahmed S Abouhashem, Kanhaiya Singh).

## Abstract

Human death marks the end of organismal life under conditions such that the components of the human body continue to be alive. Such postmortem cellular survival depends on the nature (Hardy scale of slow-fast death) of human death. Slow and expected death typically results from terminal illnesses and includes a prolonged terminal phase of life. As such organismal death process unfolds, do cells of the human body adapt for postmortem cellular survival? Organs with low energy cost-of-living, such as the skin, are better suited for postmortem cellular survival. In this work, the effect of different durations of terminal phase of human life on postmortem changes in cellular gene expression was investigated using RNA sequencing data of 701 human skin samples from the Genotype-Tissue Expression (GTEx) database. Longer terminal phase (slow-death) was associated with a more robust induction of survival pathways (PI3K-Akt signaling) in postmortem skin. Such cellular survival response was associated with the upregulation of embryonic developmental transcription factors such as *FOXO1*, *FOXO3*, *ATF4* and *CEBPD*. Upregulation of PI3K-Akt signaling was independent of sex or duration of death-related tissue ischemia. Analysis of single nucleus RNA-seq of post-mortem skin tissue specifically identified the dermal fibroblast compartment to be most resilient as marked by adaptive induction of PI3K-Akt signaling. In addition, slow death also induced angiogenic pathways in the dermal endothelial cell compartment of postmortem human skin. In contrast, specific pathways supporting functional properties of the skin as an organ were downregulated following slow death. Such pathways included melanogenesis and those representing the skin extracellular matrix (collagen expression and metabolism). Efforts to understand the significance of death as a biological variable (DABV) in influencing the transcriptomic composition of surviving component tissues has far-reaching implications including rigorous interpretation of experimental data collected from the dead and mechanisms involved in transplant-tissue obtained from dead donors.
