## Supplemental Table 5 for "The Prolonged Terminal Phase of Human Life Induces Survival Response in the Skin Transcriptome"

### Sheet: Index
Sheet name	Description
PI3K & angio scores	Scores in endothelial and fibroblast compartments from the single nucleus RNA-seq data
PI3K avg	Gene expression average of genes used to calculate PI3K scores within skin compartments in the single nucleus RNA-seq data
Angiogenesis avg	Gene expression average of genes used to calculate angiogenesis scores within skin compartments in the single nucleus RNA-seq data

### Sheet: PI3K & angio scores
Score	p_val	avg_log2FC	pct.1	pct.2	p_val_adj	group
ANGIO1	0	-0.312604	0.262	0.749	0	Epithelial
PI3K1	2.07808e-287	-0.311312	0.252	0.686	4.15616e-287	Epithelial
ANGIO1	0	0.420493	0.976	0.376	0	Endothelial
PI3K1	3.39401e-112	0.183435	0.757	0.385	6.78802e-112	Endothelial
ANGIO1	3.97904e-15	-0.108845	0.387	0.505	7.95808e-15	Other
PI3K1	4.90932e-235	0.52814	0.985	0.398	9.81864e-235	Fibroblast
ANGIO1	4.94024e-105	0.224599	0.913	0.444	9.88047e-105	Fibroblast
ANGIO1	3.12131e-05	-0.106409	0.378	0.497	6.24261e-05	Immune
PI3K1	0.0012252	-0.0825182	0.394	0.459	0.00245039	Immune
ANGIO1	2.51502e-07	0.116227	0.839	0.487	5.03004e-07	Adipose
Legend
ANGIO denotes angiogenesis score
PI3K denotes PI3K-Akt signaling pathway score
Column “group” represents the group of cells (skin compartment) to be compared with the rest of skin cells (other compartments)
Pct.1 represents percentage of cells in the compartment of interest (compared to other skin compartments) having a score > 0
Pct.2 represents percentage of cells in other skin compartments having a score > 0 compared to the compartment of interest

### Sheet: PI3K avg
gene	Adipose	Endothelial	Epithelial	Fibroblast	Immune	Other
SPP1	0	0	0	0	0.183902	0.0341636
ITGA10	0.196454	0.63095	0.0822629	0.358475	0.0874117	0.132145
ITGA5	1.03043	1.53146	0.0934378	1.4738	0.170116	0.787856
DDIT4	2.4551	1.49907	0.712086	1.40926	0.663271	1.53163
TLR4	0	0.173961	0	0.158913	0.0984294	0
TLR2	0.055754	0.0178301	0.0413251	0	1.07456	0.0596106
ANGPT4	0	0.0190758	0.00675503	0.0281552	0	0.495132
LAMA2	1.06604	0.954712	0.271439	4.66797	1.3806	1.24565
VEGFC	0	0.64516	0.0256462	0.773006	0.0527387	0.0099088
OSMR	0.790347	0.969542	0.520926	0.797456	0.128886	0.863463
IGF1	0.269151	0.196246	0.00741522	0.278888	0.0288724	0
FLT4	0	0.84702	0	0.0218686	0.0658948	0.0351151
FLT1	0.267455	2.36094	0.0507198	0.0235584	0.624319	0.712245
VWF	0.152651	2.54141	0.0611992	0.102265	0.234234	0.307688
IL7R	0	0.0190194	0.0116317	0.166705	1.61182	0.0463931
MCL1	0.499048	0.262555	0.85112	0.726447	0.833644	1.28727
AKT3	0.946006	3.06045	0.689493	3.12607	2.27613	1.69146
INSR	2.18113	1.39634	1.90784	2.37892	1.67736	1.72576
LPAR1	0	0.162179	0.101979	2.87078	0.498933	0.38923
PIK3R3	0	0.475523	0.0325903	0.0204491	0.106599	0.126254
LAMA3	0.617041	1.18897	2.59118	0.687479	1.06725	2.14427
LAMB1	1.53487	0.15053	1.13783	2.27673	0.540249	1.36948
EIF4EBP1	0.448078	0.0771066	0.148326	0.0119535	0.246222	0.343268
JAK3	0	0.280546	0.0522955	0.0511149	0.303302	0.0515079

### Sheet: Angiogenesis avg
gene	Adipose	Endothelial	Epithelial	Fibroblast	Immune	Other
PTPRM	2.75728	3.21567	2.04307	2.20634	1.27067	1.38995
AKT3	0.946006	3.06045	0.689493	3.12607	2.27613	1.69146
CLDN5	0	2.61888	0.0462151	0.0841733	0.399403	0.106569
HIF3A	0.836334	2.61488	0.0803195	1.48667	0.234371	1.12256
FLT1	0.267455	2.36094	0.0507198	0.0235584	0.624319	0.712245
TGFBR2	1.46064	2.25056	0.755099	1.27583	1.3242	0.67651
PPARG	2.73772	2.13575	0.978247	0.792899	0.488811	0.598879
ADAMTS9	0.517043	2.02773	0.435642	0.0954911	0.310745	0.620169
SERPINE1	1.38434	1.82778	0.0334441	0.452104	0.16786	1.48659
TMEM2	1.40432	1.80755	0.634064	0.377821	1.56375	0.639975
CDH13	0.565793	1.77202	3.02898	2.60184	1.66429	2.05141
ITGA5	1.03043	1.53146	0.0934378	1.4738	0.170116	0.787856
RAPGEF3	0.513675	1.40409	0.0786658	0.0948338	0.137699	0.321107
EDN1	0	0.891824	0.0812102	0.0659415	0.0375468	0.181606
FLT4	0	0.84702	0	0.0218686	0.0658948	0.0351151
APOD	0	0.755112	0.369169	1.05162	0.0876197	0.120863
RAMP3	0.295033	0.75174	0.0019941	0	0.0738038	0
NOTCH4	0	0.691303	0.0628488	0.0832333	0.219657	0
VEGFC	0	0.64516	0.0256462	0.773006	0.0527387	0.0099088
GADD45A	0.578268	0.6256	0.0930864	0.516355	0.127071	0.28803
S1PR1	0	0.622591	0.0347288	0.151597	0.102835	0.0861286
SRPX2	0.88696	0.51857	0.0385387	1.03729	0.0693798	0.0305832
PIK3R3	0	0.475523	0.0325903	0.0204491	0.106599	0.126254
DLL1	0	0.359754	0.706508	0.297815	0.110231	0.420187
ADM	1.65615	0.352372	0.280424	0.746082	0.103817	0.949083
GLUL	3.27	0.283402	1.66621	3.46412	1.10122	1.83159
ANGPTL4	2.28948	0.234731	0.209792	0.594642	0.164622	0.265537
MMP14	0.821366	0.2156	0.527153	1.38406	0.431176	0.855485
PTK2B	0.169893	0.188269	1.26405	0.097367	1.70737	0.813518
CCBE1	0.719896	0.168074	0.246169	2.62628	0.276657	0.354732
TMEM100	0.256751	0.138165	0	0.0995339	0	0.204234
CXCR4	0	0.0338558	0.0165859	0.0580018	1.78327	0.0598636
AGTR1	0.155302	0.0279304	0.00604127	0.437257	0	0.0924195
ZC3H12A	0.732154	0.0216061	0.27198	0	0.15075	0.626866
ANGPT4	0	0.0190758	0.00675503	0.0281552	0	0.495132
RSPO3	0	0.0152965	0.0110951	0	0	0
EPGN	0	0.00809953	0.0772584	0	0	0.0752036
PROK1	0.491799	0	0	0.0624733	0	0
MMP2	0	0	0.0118068	1.6639	0	0.0657782
